# A multimodal framework for detecting direct and indirect gene-gene interactions from large expression compendium

**DOI:** 10.1101/680116

**Authors:** Lu Zhang, Jia Xing Chen, Shuai Cheng Li

## Abstract

The fast accumulation of high-throughput gene expression data provides us an unprecedented opportunity to understand the gene interactions and prioritize disease candidate genes. However, these data are typically noisy and highly heterogeneous, complicating their use in constructing large expression compendium. Recent studies suggest that the collective expression pattern can be better modeled by Gaussian mixtures. This motivates our present work, which applies a Multimodal framework (MMF) to depict the gene expression profiles. MMF introduces two new statistics: Multimodal Mutual Information and Multimodal Direct Information. Through extensive simulations, MMF outperforms other approaches for detecting gene co-expressions or gene regulatory interactions, regardless of the level of noise or strength of interactions. In the principal component analysis for very large collections of expression data, the use of MMI enables more biologically meaningful spaces to be extracted than the use of Pearson correlation. The practical use of MMF is further demonstrated with three biological applications: 1. Prioritizing *KIF1A* as the candidate causal gene of hereditary spastic paraparesis from familial exome sequencing data; 2. Detecting *ANK2* as the ‘hot genes’ for autism spectrum disorders, derived from exome sequencing family based study; 3. Predicting the microRNA target genes based on both sequence and expression information.
