## Supplementary Table 1 for "A multimodal framework for detecting direct and indirect gene-gene interactions from large expression compendium"

### Sheet: Sheet1
GEO series	Total:1619
GSE27318
GSE26511
GSE13054
GSE27291
GSE20307
GSE23806
GSE27244
GSE27187
GSE27128
GSE27220
GSE13576
GSE27160
GSE25191
GSE27018
GSE18285
GSE18182
GSE23177
GSE26672
GSE17938
GSE19667
GSE22779
GSE26969
GSE22152
GSE20211
GSE26339
GSE16715
GSE26966
GSE19804
GSE19777
GSE26906
GSE22483
GSE23935
GSE26890
GSE26863
GSE26828
GSE26224
GSE26787
GSE24810
GSE26673
GSE26760
GSE26661
GSE21483
GSE26603
GSE26599
GSE26567
GSE26440
GSE21723
GSE26569
GSE26594
GSE26378
GSE21567
GSE25148
GSE25146
GSE25155
GSE19902
GSE21569
GSE25147
GSE26525
GSE26495
GSE22035
GSE24362
GSE26459
GSE26462
GSE26451
GSE26455
GSE26453
GSE15323
GSE22973
GSE22842
GSE23396
GSE20589
GSE22974
GSE21261
GSE20891
GSE25330
GSE25725
GSE22968
GSE22501
GSE22282
GSE21834
GSE21832
GSE20986
GSE21354
GSE22490
GSE21541
GSE20036
GSE16461
GSE25145
GSE23332
GSE22664
GSE19672
GSE13353
GSE19650
GSE26272
GSE18990
GSE18973
GSE19627
GSE19625
GSE19959
GSE26146
GSE26104
GSE25085
GSE18608
GSE25087
GSE25119
GSE19098
GSE22138
GSE25987
GSE25986
GSE25990
GSE19406
GSE14099
GSE24235
GSE19072
GSE25634
GSE20058
GSE19963
GSE20297
GSE24091
GSE24089
GSE19643
GSE16584
GSE24422
GSE16581
GSE19420
GSE25619
GSE25550
GSE19249
GSE23849
GSE25547
GSE25518
GSE24244
GSE16387
GSE16386
GSE16385
GSE25458
GSE25414
GSE25407
GSE25427
GSE20011
GSE25429
GSE25332
GSE21095
GSE23984
GSE13785
GSE24182
GSE23968
GSE23973
GSE19816
GSE23035
GSE17768
GSE25090
GSE18906
GSE20433
GSE19810
GSE22872
GSE24223
GSE22459
GSE22859
GSE24132
GSE23183
GSE23618
GSE21496
GSE24897
GSE21497
GSE24824
GSE17855
GSE23994
GSE24522
GSE24783
GSE24743
GSE24795
GSE24742
GSE21349
GSE24739
GSE24736
GSE24733
GSE20915
GSE14328
GSE23614
GSE24612
GSE24493
GSE22853
GSE24598
GSE16024
GSE18454
GSE18462
GSE19471
GSE24473
GSE18557
GSE22224
GSE24468
GSE18842
GSE21029
GSE18625
GSE21327
GSE23376
GSE20752
GSE23583
GSE18640
GSE9350
GSE20697
GSE14503
GSE14807
GSE23687
GSE19123
GSE24277
GSE24265
GSE19797
GSE24224
GSE11906
GSE24170
GSE24147
GSE24080
GSE16910
GSE12838
GSE22589
GSE23980
GSE18140
GSE21225
GSE19737
GSE20436
GSE23952
GSE23906
GSE21550
GSE20196
GSE20361
GSE18090
GSE23073
GSE15235
GSE22109
GSE23878
GSE4459
GSE4526
GSE22356
GSE22242
GSE22061
GSE20710
GSE20708
GSE23764
GSE20538
GSE23741
GSE18206
GSE22246
GSE15743
GSE23640
GSE23631
GSE23629
GSE23627
GSE23604
GSE17700
GSE23579
GSE23586
GSE23593
GSE22572
GSE23405
GSE23501
GSE22499
GSE23402
GSE22392
GSE22919
GSE17551
GSE23399
GSE22004
GSE22002
GSE21477
GSE9600
GSE20916
GSE22336
GSE22334
GSE16677
GSE16655
GSE22337
GSE23343
GSE19243
GSE23295
GSE23103
GSE23205
GSE20126
GSE23120
GSE16870
GSE6494
GSE6878
GSE6869
GSE8590
GSE20125
GSE20124
GSE21687
GSE22840
GSE18498
GSE19638
GSE18486
GSE18504
GSE18552
GSE18501
GSE19829
GSE17007
GSE18637
GSE15744
GSE19665
GSE19445
GSE22467
GSE17347
GSE19240
GSE21612
GSE21930
GSE18018
GSE19317
GSE21050
GSE17772
GSE20504
GSE19784
GSE16382
GSE22580
GSE22560
GSE16963
GSE22563
GSE22541
GSE21521
GSE22544
GSE22513
GSE22373
GSE12504
GSE12486
GSE12485
GSE21293
GSE21066
GSE19982
GSE16797
GSE14108
GSE17939
GSE19578
GSE19639
GSE22167
GSE17187
GSE22229
GSE22259
GSE22148
GSE12254
GSE22183
GSE19743
GSE22106
GSE19330
GSE22103
GSE22056
GSE16837
GSE17340
GSE21589
GSE18736
GSE22036
GSE22045
GSE19197
GSE21989
GSE20719
GSE21374
GSE8056
GSE16193
GSE16194
GSE20876
GSE12293
GSE21610
GSE21912
GSE21887
GSE19246
GSE13070
GSE16157
GSE21774
GSE21760
GSE19188
GSE21668
GSE21653
GSE21654
GSE18144
GSE18139
GSE18265
GSE18147
GSE15491
GSE20948
GSE20641
GSE15811
GSE17483
GSE17482
GSE21575
GSE21574
GSE21578
GSE21577
GSE21570
GSE14668
GSE20115
GSE21222
GSE15893
GSE18811
GSE21306
GSE20565
GSE21243
GSE21262
GSE7700
GSE20037
GSE12253
GSE21132
GSE21164
GSE21154
GSE17090
GSE17186
GSE21138
GSE19315
GSE21092
GSE19519
GSE20089
GSE17306
GSE20950
GSE15695
GSE19067
GSE16395
GSE20193
GSE20540
GSE20854
GSE19429
GSE20847
GSE20745
GSE20285
GSE15205
GSE18497
GSE18370
GSE20677
GSE20300
GSE17625
GSE12198
GSE20508
GSE13122
GSE16455
GSE12161
GSE15799
GSE14231
GSE15101
GSE19449
GSE15960
GSE15065
GSE14280
GSE14278
GSE20559
GSE20484
GSE18810
GSE19332
GSE16149
GSE18791
GSE17920
GSE18826
GSE15192
GSE19136
GSE17189
GSE18934
GSE19018
GSE19383
GSE17832
GSE14964
GSE17636
GSE19350
GSE19293
GSE19348
GSE20499
GSE19703
GSE20505
GSE7179
GSE7178
GSE7177
GSE7214
GSE14970
GSE14956
GSE14955
GSE19599
GSE13400
GSE18290
GSE13378
GSE13376
GSE9348
GSE17913
GSE12427
GSE20266
GSE14975
GSE20272
GSE19069
GSE20146
GSE18105
GSE20141
GSE20153
GSE16969
GSE20033
GSE17491
GSE20081
GSE17400
GSE14990
GSE14988
GSE14987
GSE14827
GSE17440
GSE16759
GSE17476
GSE20086
GSE7014
GSE17549
GSE16446
GSE12131
GSE14474
GSE19899
GSE19864
GSE19882
GSE17459
GSE19826
GSE14701
GSE14333
GSE14580
GSE14526
GSE19615
GSE19735
GSE19728
GSE16249
GSE14671
GSE14858
GSE19713
GSE15434
GSE16020
GSE19510
GSE18773
GSE11504
GSE14407
GSE14000
GSE17183
GSE18680
GSE18070
GSE18681
GSE13637
GSE15792
GSE17044
GSE19686
GSE19697
GSE19690
GSE19688
GSE19693
GSE19680
GSE18269
GSE19681
GSE19670
GSE13715
GSE16134
GSE19495
GSE15947
GSE16924
GSE13218
GSE19475
GSE15481
GSE16447
GSE19393
GSE13899
GSE15903
GSE16798
GSE13906
GSE19352
GSE19345
GSE18565
GSE11118
GSE16547
GSE17639
GSE17372
GSE17480
GSE19234
GSE18866
GSE13917
GSE17375
GSE18309
GSE18150
GSE18913
GSE15072
GSE16694
GSE15400
GSE18476
GSE18313
GSE7788
GSE19203
GSE19201
GSE19128
GSE18571
GSE19060
GSE14879
GSE13401
GSE17538
GSE17537
GSE17536
GSE15520
GSE18997
GSE18995
GSE18198
GSE18590
GSE18959
GSE13564
GSE18969
GSE17968
GSE18947
GSE18931
GSE18914
GSE18912
GSE18903
GSE18877
GSE18897
GSE18864
GSE18781
GSE18679
GSE16879
GSE18850
GSE18111
GSE18226
GSE16161
GSE10138
GSE13491
GSE18809
GSE10139
GSE12631
GSE18728
GSE18739
GSE16962
GSE18696
GSE13606
GSE17763
GSE18618
GSE18632
GSE18520
GSE18521
GSE18373
GSE13210
GSE16098
GSE18113
GSE13139
GSE15459
GSE15455
GSE15460
GSE15537
GSE13487
GSE10245
GSE14834
GSE17014
GSE14951
GSE16155
GSE15239
GSE15238
GSE10026
GSE17714
GSE16357
GSE16355
GSE9973
GSE11916
GSE18323
GSE15464
GSE11956
GSE16356
GSE16354
GSE18277
GSE18180
GSE18239
GSE18235
GSE13027
GSE18161
GSE18195
GSE17251
GSE18146
GSE13367
GSE17170
GSE15258
GSE17300
GSE18047
GSE14334
GSE18043
GSE18015
GSE17906
GSE16070
GSE12843
GSE16066
GSE16085
GSE16082
GSE16089
GSE16080
GSE16648
GSE14390
GSE17951
GSE17987
GSE17254
GSE17907
GSE16464
GSE16191
GSE17307
GSE9169
GSE16237
GSE17351
GSE16615
GSE17353
GSE16836
GSE16650
GSE17861
GSE13933
GSE14986
GSE14340
GSE12548
GSE17777
GSE12251
GSE17385
GSE14973
GSE15913
GSE15043
GSE12806
GSE17743
GSE17032
GSE13319
GSE15735
GSE17718
GSE17708
GSE16219
GSE12814
GSE11581
GSE10281
GSE7515
GSE7513
GSE7869
GSE13909
GSE17624
GSE17612
GSE13896
GSE17539
GSE12355
GSE16051
GSE14897
GSE14461
GSE16214
GSE14385
GSE14383
GSE14315
GSE17269
GSE12345
GSE11729
GSE12368
GSE11428
GSE14062
GSE15543
GSE17129
GSE13837
GSE12079
GSE17119
GSE16097
GSE12113
GSE17054
GSE12121
GSE15385
GSE17061
GSE12098
GSE11952
GSE12187
GSE16654
GSE12644
GSE17009
GSE16226
GSE16391
GSE11058
GSE11103
GSE11057
GSE15619
GSE16589
GSE16906
GSE16452
GSE16451
GSE16450
GSE5224
GSE13073
GSE16856
GSE13849
GSE5225
GSE13501
GSE16844
GSE10810
GSE5231
GSE16755
GSE11877
GSE11869
GSE16748
GSE15151
GSE7368
GSE16625
GSE16728
GSE16683
GSE14642
GSE15471
GSE12276
GSE12274
GSE12277
GSE12720
GSE16538
GSE16524
GSE16515
GSE15061
GSE15271
GSE8840
GSE13791
GSE15398
GSE16363
GSE16015
GSE13604
GSE12320
GSE14001
GSE14596
GSE16093
GSE5883
GSE16236
GSE12408
GSE12287
GSE11683
GSE15240
GSE13712
GSE16176
GSE15659
GSE14926
GSE14924
GSE11670
GSE11622
GSE13548
GSE11499
GSE10592
GSE16118
GSE16130
GSE16054
GSE16059
GSE15329
GSE16028
GSE16032
GSE11407
GSE15969
GSE7821
GSE15935
GSE15918
GSE11330
GSE13806
GSE14017
GSE14020
GSE15431
GSE11783
GSE15773
GSE13670
GSE11327
GSE13234
GSE12734
GSE14801
GSE15709
GSE15372
GSE15658
GSE15477
GSE15368
GSE15602
GSE15615
GSE15367
GSE11375
GSE15645
GSE15583
GSE15636
GSE13309
GSE15181
GSE15026
GSE12195
GSE15575
GSE15578
GSE11100
GSE14491
GSE15499
GSE9960
GSE13736
GSE9212
GSE14103
GSE13330
GSE15176
GSE15175
GSE15148
GSE15395
GSE15396
GSE15392
GSE15389
GSE10943
GSE11083
GSE14465
GSE10300
GSE10299
GSE15322
GSE15220
GSE15209
GSE15174
GSE15162
GSE10799
GSE14302
GSE10780
GSE14711
GSE15132
GSE15098
GSE15047
GSE13296
GSE15083
GSE15091
GSE15090
GSE13987
GSE14083
GSE11092
GSE14844
GSE10650
GSE9493
GSE9492
GSE9489
GSE11199
GSE14901
GSE14880
GSE13887
GSE14905
GSE14886
GSE8331
GSE13762
GSE14841
GSE14825
GSE14842
GSE13738
GSE11919
GSE10585
GSE14434
GSE14746
GSE13639
GSE14680
GSE12992
GSE9807
GSE13975
GSE14618
GSE10715
GSE14615
GSE10316
GSE10916
GSE10714
GSE14537
GSE10580
GSE13351
GSE13355
GSE14519
GSE14507
GSE13294
GSE14464
GSE10927
GSE14054
GSE14468
GSE14479
GSE13471
GSE11336
GSE13640
GSE14405
GSE14429
GSE13506
GSE14386
GSE14378
GSE14380
GSE12790
GSE12764
GSE12777
GSE11450
GSE12763
GSE12646
GSE13067
GSE10135
GSE13525
GSE13433
GSE10979
GSE13818
GSE10445
GSE10746
GSE11285
GSE13307
GSE12305
GSE14245
GSE11864
GSE12261
GSE12621
GSE6920
GSE8588
GSE10309
GSE10961
GSE10334
GSE8764
GSE13828
GSE11227
GSE10006
GSE12155
GSE13911
GSE14011
GSE9649
GSE13985
GSE12679
GSE4465
GSE7832
GSE13313
GSE13904
GSE13811
GSE13710
GSE11185
GSE10832
GSE13827
GSE13285
GSE13284
GSE13727
GSE13726
GSE13816
GSE13787
GSE12205
GSE10890
GSE8141
GSE8139
GSE10843
GSE8140
GSE10046
GSE11618
GSE13662
GSE13763
GSE10846
GSE10537
GSE10520
GSE13732
GSE12767
GSE13434
GSE13671
GSE10258
GSE9093
GSE13274
GSE13205
GSE13503
GSE13477
GSE13142
GSE8157
GSE13504
GSE13494
GSE12444
GSE13396
GSE6465
GSE11761
GSE8615
GSE12709
GSE12710
GSE13314
GSE10282
GSE12711
GSE9576
GSE11710
GSE8045
GSE9481
GSE9451
GSE12583
GSE9440
GSE13300
GSE9510
GSE13273
GSE12460
GSE9339
GSE12949
GSE10831
GSE10821
GSE13041
GSE13141
GSE13136
GSE11882
GSE13059
GSE13002
GSE12886
GSE12963
GSE12507
GSE11942
GSE11281
GSE12453
GSE11941
GSE11940
GSE11309
GSE9624
GSE12902
GSE12326
GSE9159
GSE12875
GSE12917
GSE11151
GSE10313
GSE9731
GSE9419
GSE12846
GSE12854
GSE6803
GSE12773
GSE9055
GSE11981
GSE12390
GSE11440
GSE12662
GSE11839
GSE12667
GSE11318
GSE12606
GSE10327
GSE9031
GSE10767
GSE9119
GSE12488
GSE11959
GSE12056
GSE12417
GSE11954
GSE12446
GSE11791
GSE5716
GSE8837
GSE8866
GSE12452
GSE11078
GSE12108
GSE12400
GSE10809
GSE8772
GSE12366
GSE11673
GSE11626
GSE8699
GSE10063
GSE11001
GSE8823
GSE10591
GSE8928
GSE10739
GSE10232
GSE11462
GSE10737
GSE10234
GSE10233
GSE10738
GSE12278
GSE12172
GSE12264
GSE12266
GSE12265
GSE9593
GSE12267
GSE7117
GSE12102
GSE12086
GSE12090
GSE6222
GSE11951
GSE12034
GSE10041
GSE10880
GSE9666
GSE11798
GSE11917
GSE11367
GSE11886
GSE11430
GSE11540
GSE6575
GSE11881
GSE11135
GSE9764
GSE11854
GSE9829
GSE9843
GSE7696
GSE8289
GSE11831
GSE10524
GSE8545
GSE8167
GSE9531
GSE11755
GSE7637
GSE7888
GSE5081
GSE11045
GSE10971
GSE8581
GSE11552
GSE11550
GSE11551
GSE10685
GSE7553
GSE11524
GSE11510
GSE7879
GSE11506
GSE7568
GSE11418
GSE11350
GSE11345
GSE11352
GSE9195
GSE11348
GSE11324
GSE9511
GSE11050
GSE7011
GSE10479
GSE6489
GSE9200
GSE8565
GSE9984
GSE9171
GSE11279
GSE10792
GSE11238
GSE11208
GSE9940
GSE11190
GSE11166
GSE9599
GSE11142
GSE10934
GSE7510
GSE10960
GSE6088
GSE9077
GSE9677
GSE6054
GSE10021
GSE10289
GSE7624
GSE10946
GSE7500
GSE7345
GSE9974
GSE10896
GSE9987
GSE9988
GSE10879
GSE10847
GSE10856
GSE9709
GSE10820
GSE7268
GSE6891
GSE5838
GSE10683
GSE10718
GSE10696
GSE10700
GSE9390
GSE9891
GSE9890
GSE9234
GSE9899
GSE7158
GSE9951
GSE8702
GSE7486
GSE7538
GSE9361
GSE10609
GSE10586
GSE10595
GSE10575
GSE8687
GSE9927
GSE8685
GSE9921
GSE7440
GSE10508
GSE10444
GSE7327
GSE10147
GSE9844
GSE10358
GSE10463
GSE10437
GSE10406
GSE10410
GSE7047
GSE7161
GSE9819
GSE10311
GSE10196
GSE10070
GSE9613
GSE10315
GSE9865
GSE10270
GSE8438
GSE8437
GSE6379
GSE7462
GSE9941
GSE6767
GSE8192
GSE9586
GSE6728
GSE7224
GSE5237
GSE5105
GSE6751
GSE7451
GSE6679
GSE7824
GSE8853
GSE8023
GSE6566
GSE9916
GSE8640
GSE9894
GSE9747
GSE6518
GSE9835
GSE9834
GSE9517
GSE9826
GSE9832
GSE6460
GSE9768
GSE9770
GSE9761
GSE9759
GSE9758
GSE9757
GSE9762
GSE8049
GSE9254
GSE8166
GSE9438
GSE9692
GSE7116
GSE7890
GSE9647
GSE8894
GSE6551
GSE8668
GSE9526
GSE9150
GSE8961
GSE9520
GSE7741
GSE9086
GSE8884
GSE7967
GSE9103
GSE9196
GSE9091
GSE9090
GSE9089
GSE7753
GSE7223
GSE9452
GSE7846
GSE4183
GSE8784
GSE6351
GSE6798
GSE4302
GSE8742
GSE9264
GSE6034
GSE9250
GSE8977
GSE7434
GSE9151
GSE7153
GSE8527
GSE6800
GSE7808
GSE9101
GSE8507
GSE9008
GSE5840
GSE5547
GSE5682
GSE7868
GSE8597
GSE5790
GSE8332
GSE7807
GSE6695
GSE7556
GSE8066
GSE5579
GSE7874
GSE8832
GSE8658
GSE7678
GSE6885
GSE8762
GSE8730
GSE5504
GSE7400
GSE8717
GSE8059
GSE8671
GSE8665
GSE8646
GSE8608
GSE6406
GSE8596
GSE8586
GSE7084
GSE8537
GSE8514
GSE8442
GSE6565
GSE7476
GSE8052
GSE7586
GSE6548
GSE6764
GSE7621
GSE8121
GSE5080
GSE5079
GSE7754
GSE8050
GSE5850
GSE7562
GSE7757
GSE7904
GSE5460
GSE7896
GSE7835
GSE6791
GSE7554
GSE7745
GSE4772
GSE6833
GSE6817
GSE7708
GSE7578
GSE4608
GSE6364
GSE7509
GSE6969
GSE6872
GSE6090
GSE6890
GSE7508
GSE7247
GSE7307
GSE7305
GSE4610
GSE6281
GSE7382
GSE7127
GSE7152
GSE7036
GSE7392
GSE7364
GSE4107
GSE6269
GSE5764
GSE5675
GSE7234
GSE6519
GSE7216
GSE7213
GSE7181
GSE6013
GSE4602
GSE6532
GSE3629
GSE6451
GSE5145
GSE5556
GSE6561
GSE6965
GSE6962
GSE6960
GSE6972
GSE6819
GSE6863
GSE4567
GSE6743
GSE4064
GSE6653
GSE6092
GSE5816
GSE6573
GSE4386
GSE4588
GSE4883
GSE6338
GSE6495
GSE6521
GSE5372
GSE6257
GSE4219
GSE4218
GSE4217
GSE6400
GSE6283
GSE5993
GSE5059
GSE4498
GSE5060
GSE5058
GSE6276
GSE5827
GSE5968
GSE6241
GSE4655
GSE6207
GSE4182
GSE5563
GSE6140
GSE4737
GSE6075
GSE4554
GSE6022
GSE6021
GSE6004
GSE5900
GSE5787
GSE5823
GSE5679
GSE5809
GSE5350
GSE4246
GSE5741
GSE5486
GSE5116
GSE3059
GSE4984
GSE5230
GSE4748
GSE5023
GSE3062
GSE4785
GSE3061
GSE4406
GSE5281
GSE5264
GSE5261
GSE4619
GSE5206
GSE4981
GSE3678
GSE4845
GSE4843
GSE5143
GSE5144
GSE5111
GSE4316
GSE5110
GSE5109
GSE5102
GSE4060
GSE5086
GSE4600
GSE5040
GSE4780
GSE4773
GSE4975
GSE4581
GSE4204
GSE2658
GSE4172
GSE3280
GSE4527
GSE4488
GSE3893
GSE4888
GSE4824
GSE4536
GSE4754
GSE4751
GSE4757
GSE4750
GSE3397
GSE4607
GSE3998
GSE4452
GSE4290
GSE4587
GSE3369
GSE3526
GSE4549
GSE3045
GSE4483
GSE4086
GSE3051
GSE3834
GSE4289
GSE4250
GSE4237
GSE3744
GSE4110
GSE4030
GSE4036
GSE2964
GSE3467
GSE2817
GSE3188
GSE2397
GSE2327
GSE3292
GSE2677
GSE2842
GSE3077
GSE3156
GSE3141
GSE3151
GSE3485
GSE2555
GSE3413
GSE2125
GSE3364
GSE3325
GSE3284
GSE3202
GSE2706
GSE2833
GSE2600
GSE2864
GSE2748
GSE2634
GSE2816
GSE2435
GSE2328
GSE1643
GSE1145
